# Early establishment and life course stability of sex biases in the human brain transcriptome

**DOI:** 10.1101/2024.10.11.617734

**Authors:** Clara Benoit-Pilven, Juho V. Asteljoki, Jaakko Leinonen, Juha Karjalainen, Mark J. Daly, Taru Tukiainen

## Abstract

To elaborate on the origins of the established male-female differences in several brain-related phenotypes, we assessed the patterns of transcriptomic sex biases in the developing and adult human forebrain. We find an abundance of sex differences in expression (sex-DE) in the prenatal brain, driven by both hormonal and sex-chromosomal factors, and considerable consistency in the sex effects between the developing and adult brain, with little sex-DE exclusive to the adult forebrain. Sex-DE was not enriched in genes associated with brain disorder, consistent with systematic differences in the characteristics of these genes (e.g. constraint). Yet, the genes with persistent sex-DE across lifespan were overrepresented in disease gene co-regulation networks, pointing to their potential to mediate sex biases in brain phenotypes. Altogether, our work highlights the prenatal development as a crucial timepoint for the establishment of brain sex differences.
