## Supplemental Table 1 for "Early establishment and life course stability of sex biases in the human brain transcriptome"

### Sheet: PCA data
	HDBR
		Prenatal	Postnatal
	Forebrain	266	-
	Hindbrain	114	-
	Total	380	-	380
	GTEx
		Prenatal	Postnatal
	Forebrain	-	1633
	Hindbrain	-	374
	Heart	-	861
	Kidney	-	89
	Liver	-	226
	Total	-	3183	3183
	BrainSeq (phase 1)
		Prenatal	Postnatal
	Forebrain	50	270
	Total	50	270	320
	3 datasets
		Prenatal	Postnatal
	Total	600	3537	4137
	EvoDevo
		Prenatal	Postnatal
	Forebrain	32	23
	Hindbrain	33	26
	Heart	38	12
	Kidney	30	10
	Liver	37	13
	Total	170	84	254

### Sheet: Forebrain prenatal sex-DE data
	HDBR
		Male	Female
	Telencephalon	109	91
	Diencephalon	16	27
	Forebrain fragment	11	12
	Total	136	130	266

### Sheet: Forebrain adult sex-DE data
	GTEx
		Male	Female
	Anterior cingulate cortex	143	33
	Amygdala	116	36
	Caudate	180	66
	Frontal cortex	135	74
	Hippocampus	153	44
	Hypothalomus	166	36
	Nucleus accumbens	155	91
	Putamen	151	54
	Total	1199	434	1633
	BrainSeq (phase 1)
		Male	Female
	DLPFC	134	55
	Total	134	55	189

### Sheet: scRNAseq
	Dataset h2: Darmanis et al., 2015
		Male	Female
	prenatal	0	108
	adult	147	161
	Dataset h3: Zhong et al., 2018
		Male	Female
	prenatal	246	1759
	adult	0	0
	Dataset h5: Li et al., 2018
		Male	Female
	prenatal	484	217
	adult	0	0
