## Supplemental Table 5 for "Early establishment and life course stability of sex biases in the human brain transcriptome"

### Sheet: prenatal_VS_adult
			Input gene list with sex-chromosomes				Input gene list without sex-chromosomes
			Prenatal sex-DE	Adult sex-DE	Union prenatal and adult sex-DE		Prenatal sex-DE	Adult sex-DE	Union prenatal and adult sex-DE
	Overlap	sex-bias	-	-	Male	Female	-	-	Male	Female
		Enrichment effect size	-	-	2.82705	1.80188	-	-	2.77076	1.11945
		p-value	-	-	4.83968e-53	7.56247e-06	-	-	8.81968e-46	0.224311
	pi1 replication	replication data	Adult	Prenatal	Adult	Prenatal	Adult	Prenatal	Adult	Prenatal
		pi1	0.457665	0.683996	0.567519	0.907793	0.451664	0.668904	0.563131	0.906566
	logFC consistency	consistency	0.722119	0.782875	0.720702		0.715927	0.772931	0.715278
		permutation p-value	0.001	0.001	0.001		0.001	0.001	0.001
	logFC correlation	Pearson correlation	0.599	0.845	0.254		0.352	0.392	0.249
		p-value	4.77E-261	4.32e-267	2.41e-230		1.04e-74	2.69e-34	5.91e-212

### Sheet: GTEx_VS_BrainSeq
			Input gene list with sex-chromosomes				Input gene list without sex-chromosomes
			GTEx sex-DE	BrainSeq sex-DE	Union GTEx and BrainSeq sex-DE		GTEx sex-DE	BrainSeq sex-DE	Union GTEx and BrainSeq sex-DE
	Overlap	sex-bias	-	-	Male	Female	-	-	Male	Female
		Enrichment effect size	-	-	10.954	26.6673	-	-	7.1231	13.4037
		p-value	-	-	4.3077e-18	2.74389e-32	-	-	0.000233746	5.15043e-06
	pi1 replication	replication data	BrainSeq	GTEx	BrainSeq	GTEx	BrainSeq	GTEx	BrainSeq	GTEx
		pi1	0.87234	0.409204	0.996287	0.412129	0.714286	0.401062	0.997356	0.403833
	logFC consistency	consistency	0.957447	0.820274	0.819926		0.857143	0.816069	0.815598
		permutation p-value	0.001	0.001	0.001		0.055	0.001	0.001
	logFC correlation	Pearson correlation	0.997	0.958	0.321		0.916	0.691	0.315
		p-value	2.18e-50	<2.2E-16	<2.2E-16		4.3e-06	2.63e-214	<2.2E-16
